# A genome-wide CRISPRi screen reveals a StkP-mediated connection between cell-wall integrity and competence in *Streptococcus salivarius*

**DOI:** 10.1101/2022.06.29.498087

**Authors:** Adrien Knoops, Alexandra Waegemans, Morgane Lamontagne, Baptiste Decat, Johann Mignolet, Jan-Willem Veening, Pascal Hols

## Abstract

Competence is one of the most efficient bacterial evolutionary and adaptative strategies by synchronizing production of antibacterial compounds and integration of DNA released by dead cells. In most streptococci, this tactic is orchestrated by the ComRS system, a pheromone communication device providing a sharp time window of activation in which only part of the population is responsive. Understanding how this developmental process integrates multiple inputs to fine-tune the adequate response is a long-standing question. However, essential genes involved in the regulation of ComRS have been challenging to study. In this work, we built a conditional mutant library using CRISPR-interference and performed three complementary screens to investigate competence genetic regulation in the human commensal *Streptococus salivarius*. We show that initiation of competence increases upon cell-wall impairment, suggesting a connection between cell envelope stress and competence activation. Notably, we report a key role for StkP, a serine-threonine kinase known to regulate cell-wall homeostasis. We show that StkP controls competence by a mechanism that reacts to peptidoglycan fragments. Together, our data suggest a key cell-wall sensing mechanism coupling competence to cell envelope integrity.

**IMPORTANCE:** Survival of human commensal streptococci in the digestive tract requires efficient strategies which must be tightly and collectively controlled for responding to competitive pressure and drastic environmental changes. In this context, the autocrine signaling system ComRS controlling competence for natural transformation and predation in salivarius streptococci could be seen as a multi-input device integrating a variety of environmental stimuli. In this work, we revealed novel positive and negative competence modulators by using a genome-wide CRISPR-interference strategy. Notably, we highlighted an unexpected connection between bacterial envelope integrity and competence activation that involves several cell-wall sensors. Together, these results showcase how commensal streptococci can fine-tune the pheromone-based competence system by responding to multiple inputs affecting their physiological status in order to calibrate an appropriate collective behavior.
