## Supplemental Table S5 for "A genome-wide CRISPRi screen reveals a StkP-mediated connection between cell-wall integrity and competence in *Streptococcus salivarius*"

### Sheet: feuille
ID	Guide sequence	Genomic position	Target gene	Target locus tag	Lux fold change (Log2)	Product description
B98	TTATTAAGGAGACCTACACG	28271	plsX	HSISS4_00020	1.38569	Phosphate:acyl-ACP acyltransferase PlsX
B129	TAGTCTCTTTCATCCCTTTT	28561	plsX	HSISS4_00020	1.50475	Phosphate:acyl-ACP acyltransferase PlsX
B111	GATCCATGACATTTTACTAC	28631	plsX	HSISS4_00020	1.68256	Phosphate:acyl-ACP acyltransferase PlsX
B30	TCGATGATAACNACCTCACC	34589	purF	HSISS4_00024	0.755273	Amidophosphoribosyltransferase
B32	AWTKTCRWYMSSTCWTNACN	42058	purD	HSISS4_00030	0.340149	Phosphoribosylamine--glycine ligase
W154	AGGACCCTTGTCGCCATCAT	42614	purD	HSISS4_00030	-1.8651	Phosphoribosylamine--glycine ligase
B108	ACTAGCATACAAGACTTCGA	46047			0.545541	Intergenic region
B109	ATGTCACCATCAAAAAAAGC	49351			0.815103	large intergenic region
B24	AGTGGAAGACTGGTTTGAAC	57887	mutL	HSISS4_00043	0.432482	DNA mismatch repair protein MutL
B14	TGTTACAACGCCTAAAGTAA	59047		HSISS4_00044	0.95215	hypothetical protein
B2	CATAGGCTGCTCCAATAGCT	75563	pepS	HSISS4_00051	0.726645	Aminopeptidase S (Leu, Val, Phe, Tyr preference)
B137	AATCTGATTTGCATCTACCA	84628	clpC	HSISS4_00061	0.473472	ATP-dependent Clp protease ATP-binding subunit ClpA
W86	GTTGCAATAGCTTGGCTAGT	95365		HSISS4_00070	-1.60528	hypothetical protein
B7	CTTTAAAAATCACCATTGTT	102561	trxA1A	HSISS4_00080	0.757804	Thioredoxin
B63	GCTCAAACCTGCATCTGAAA	117228	dnaK1	HSISS4_00097	1.76654	Chaperone protein DnaK
W143	GACATATATGTCACTATAAA	127158	PcomX	HSISS4_00102	-4.50316	Competence specific sigma factor ComX
W164	GACATATATGTCACTATAAA	127158	PcomX	HSISS4_00102	-4.30315	Competence specific sigma factor ComX
W29	GACATATATGTCACTATAAA	127158	PcomX	HSISS4_00102	-3.05992	Competence specific sigma factor ComX
B121	AATCATGACCTCTTCAAAAG	130920			1.17745	Intergenic region
B15	ATGGTTGCTTGTCTTCCATG	217411			0.308325	large intergenic region
B114	TAACACCTGAGAAAGTTTTA	226052	murC	HSISS4_00190	0.707392	UDP-N-acetylmuramate--alanine ligase
B67	TAACACCTGAGAAAGTTTTA	226052	murC	HSISS4_00190	0.920049	UDP-N-acetylmuramate--alanine ligase
W84	ATCCCAAATTTTGATTCTTC	235092	lysA	HSISS4_00200	-1.01107	Diaminopimelate decarboxylase
W109	AGCCTCTTGAATAAGATCAA	241577	scpB	HSISS4_00209	-1.14953	Segregation and condensation protein B
W20	TAAAACGGAAGCAAACATTA	248968	comR	HSISS4_00217	-3.57394	Pheromone-responsive transcriptional regulator ComR
B38	AGGAGAAGTCCCATCAAACC	285499	manN1	HSISS4_00255	1.14804	PTS system, mannose-specific IID component
B39	AGGAGAAGTCCCATCAAACC	285499	manN1	HSISS4_00255	0.597872	PTS system, mannose-specific IID component
B117	TGTACCACAAGAAGGCCATA	285833	manN1	HSISS4_00255	1.06484	PTS system, mannose-specific IID component
B44	ACAAGAAGGCCATACGGATA	285839	manN1	HSISS4_00255	0.549747	PTS system, mannose-specific IID component
B3	ATGATGCACCAAGGGCACCA	285914	manN1	HSISS4_00255	0.17432	PTS system, mannose-specific IID component
B56	GCCAAGGTAACACCCATGAT	286063	manN1	HSISS4_00255	1.29137	PTS system, mannose-specific IID component
B17	TCTTCCAAGATATCGCCGAT	286326	manM1	HSISS4_00256	0.256427	PTS system, mannose-specific IIC component
B82	TCTTCCAAGATATCGCCGAT	286326	manM1	HSISS4_00256	1.18833	PTS system, mannose-specific IIC component
B41	CAAGAGCGATAAGTGTCAAT	286441	manM1	HSISS4_00256	0.590573	PTS system, mannose-specific IIC component
B40	GATAACCATGGCGTAACCAA	286529	manM1	HSISS4_00256	0.359582	PTS system, mannose-specific IIC component
B97	GCATGTTGAACAGATTCTGC	286614	manM1	HSISS4_00256	0.978311	PTS system, mannose-specific IIC component
B126	ATAGCAAGAAGAAGGGCGGC	286638	manM1	HSISS4_00256	0.820091	PTS system, mannose-specific IIC component
B46	CGATACGCAAACCTTGAAGA	286666	manM1	HSISS4_00256	0.626033	PTS system, mannose-specific IIC component
B86	AAGAGACCGGCAACCGCAAG	286797	manM1	HSISS4_00256	0.731767	PTS system, mannose-specific IIC component
B27	TGGCAGCAGCAACAGAGGCA	286885	manM1	HSISS4_00256	0.356988	PTS system, mannose-specific IIC component
B1	ATTCCAATTCCACCAACCAC	287035	manN1	HSISS4_00255	0.0882894	PTS system, mannose-specific IID component
B106	AAGTCTTTCTTAGAATCATT	287236	manL1	HSISS4_00257	1.20767	PTS system, mannose-specific IIA component/PTS system, mannose-specific IIB component
B131	AAGTCTTTCTTAGAATCATT	287236	manL1	HSISS4_00257	-0.652838	PTS system, mannose-specific IIA component/PTS system, mannose-specific IIB component
B116	TAGAATCATTTGGTACCTTA	287246	manL1	HSISS4_00257	1.02525	PTS system, mannose-specific IIA component/PTS system, mannose-specific IIB component
B128	TAGAATCATTTGGTACCTTA	287246	manL1	HSISS4_00257	0.823983	PTS system, mannose-specific IIA component/PTS system, mannose-specific IIB component
B11	GCGTGTGTGTTACCAAAGCG	287458	manL1	HSISS4_00257	0.19532	PTS system, mannose-specific IIA component/PTS system, mannose-specific IIB component
B48	GCGTGTGTGTTACCAAAGCG	287458	manL1	HSISS4_00257	0.614333	PTS system, mannose-specific IIA component/PTS system, mannose-specific IIB component
B79	GCGTGTGTGTTACCAAAGCG	287458	manL1	HSISS4_00257	1.28119	PTS system, mannose-specific IIA component/PTS system, mannose-specific IIB component
B25	CGTCTGAAGCAACAATGATA	287588	manL1	HSISS4_00257	0.356524	PTS system, mannose-specific IIA component/PTS system, mannose-specific IIB component
B124	CTCCAGCAATTCGACTGGCT	287948	manL1	HSISS4_00257	0.737116	PTS system, mannose-specific IIA component/PTS system, mannose-specific IIB component
B83	TAAATGGTGAACCAGACCAA	287972	manL1	HSISS4_00257	0.489262	PTS system, mannose-specific IIA component/PTS system, mannose-specific IIB component
B115	AAGTCATCAGGACCTTCACT	288061	manL1	HSISS4_00257	1.16692	PTS system, mannose-specific IIA component/PTS system, mannose-specific IIB component
B16	GTATATGCTTGGATAAGCAT	291301	manL2	HSISS4_00261	-0.634654	PTS system, mannose-specific IIA component/PTS system, mannose-specific IIB component
B31	TCATTTTCTGCAATCNAAAT	296923		HSISS4_00267	0.665527	Cell envelope-associated transcriptional attenuator LytR-CpsA-Psr, subfamily F2
B127	GACGACCATAGTCACCATCA	297033		HSISS4_00267	0.320096	Cell envelope-associated transcriptional attenuator LytR-CpsA-Psr, subfamily F2
W7	AATTCCTGGCGAAAGCTTTA	298849	nusA	HSISS4_00269	1.65794	Transcription termination protein NusA
B76	GGTACCTTGTTGAACAAGGA	302103	infB	HSISS4_00272	2.14128	Translation initiation factor 2
W122	GATGTTTGTTCAATTACTAC	320047	clpP	HSISS4_00284	-1.70352	ATP-dependent Clp protease proteolytic subunit
B123	GCCACAGGCAACCAAGAAAA	321638	livJ	HSISS4_00287	1.3815	High-affinity leucine-specific transport system, periplasmic binding protein LivK
B60	TGATCAGACTCATCTGAATA	347248	fabH	HSISS4_00308	0.389724	3-oxoacyl-acyl-carrier-protein synthase, KASIII
B8	ANCNTGANATTAACACCGAA	348205	fabK	HSISS4_00310	0.433836	Enoyl-acyl-carrier protein reductase FMN
B71	TTCTTTAGCGGAAATACGGA	354561	accD	HSISS4_00318	0.163914	Acetyl-coenzyme A carboxyl transferase beta chain
B112	TCAAGTCTTGGTGACCTTTA	369360		HSISS4_00330	0.853821	Lipopolysaccharide biosynthesis protein
B113	TCAAGTCTTGGTGACCTTTA	369360		HSISS4_00330	0.837305	Lipopolysaccharide biosynthesis protein
B89	GGTTGAAGGTGTGGATCCGT	396803	pcsB2	HSISS4_00358	1.47731	GBS surface immunogenic protein
B64	GTCCACAGGAACGTCCACAC	434926	argJ	HSISS4_00385	0.980547	Glutamate N-acetyltransferase/N-acetylglutamate synthase
W161	CTGAAAAGGCAACCCAGACA	450943	atpB	HSISS4_00400	0.382017	ATP synthase F0 sector subunit a
B99	GCTTCAACAAGATCTGATGA	459754	tpiA	HSISS4_00409	0.845228	Triosephosphate isomerase
B34	ATGCATGGAATGATAGGTGT	531264	PlivG2	HSISS4_00477	0.601162	ABC-type multidrug transport transport system, ATPase component
B120	GGTTGAACCAGCCGCTGTGA	537618	gcaD	HSISS4_00481	0.857603	N-acetylglucosamine-1-phosphate uridyltransferase/Glucosamine-1-phosphate N-acetyltransferase
B70	GGCTTCGTCAATTGGAAACC	576149		HSISS4_00520	-0.0684452	Mutator mutT protein (7,8-dihydro-8-oxoguanine-triphosphatase)
B42	TCCTGACTGTCGATCTTGTC	663938		HSISS4_00614	0.921137	hypothetical protein (DUF2140)
B28	GCGGATTGATCGATNTAAAT	692314		HSISS4_00645	0.17738	Transcriptional regulator
B26	TGAACTGGAGNAATGTTGGC	709832		HSISS4_00662	0.524076	Hemolysin-type calcium-binding region
B65	GAAAAGGTACTTGAAAACTT	773998		HSISS4_00717	1.27672	GtrA family protein
B37	CRAWNATCNCNANAACCGAN	791343	aspC2A	HSISS4_00735	-0.00834049	Histidinol-phosphate aminotransferase
B94	CGTACTTACTATTATTTGTA	805375		HSISS4_00750	2.53474	Choline binding protein A
B139	TCTGTCCCACTCTCCTAACG	816162			0.50551	large intergenic region
B35	TGATTTGCTTCTTGAGCANA	875932		HSISS4_00805	0.482282	hypothetical protein
B122	CTGCCGCAGTTGACTTGAGT	904034		HSISS4_00832	1.10248	Glutamate transport membrane-spanning protein
B140	TCAGCTAGCTCTAAAAGCTC	907801	vicK	HSISS4_00837	0.384904	Two-component sensor kinase SA14-24
B118	TTGGAAGGATAGGCAACGAC	919176		HSISS4_00847	0.685693	Epoxyqueuosine (oQ) reductase QueG
B130	GGGCTGACTAGCAACGTAAA	971506		HSISS4_00898	0.48527	Permease
B47	TTGATACTGTCAATCAAATC	971706		HSISS4_00898	0.397721	Permease
W88	TAAGAGTTGTTGATGGGTAC	994327		HSISS4_00915	-0.954119	hypothetical protein (GBS BSP-like repeat containing protein, involved in peptidoglycan synthesis)
B75	GCTCNAAAAAATAGCTCCAA	1000349		HSISS4_00917	1.18685	Pullulanase
W60	AGGCTGCAAAAGTACCAAAC	1002099		HSISS4_00917	-5.3667	Pullulanase
B132	CATAGTCATTAGTTGACTGT	1027188	pstB1	HSISS4_00936	0.0912075	Phosphate transport ATP-binding protein PstB
B133	CATAGTCATTAGTTGACTGT	1027188	pstB1	HSISS4_00936	0.0807453	Phosphate transport ATP-binding protein PstB
B18	TCAAGAGCGAGCTCCTTCTC	1027907	pstB1	HSISS4_00936	0.414512	Phosphate transport ATP-binding protein PstB
B107	ACGGGCCATACCAAAGATAA	1029102	pstC1	HSISS4_00938	1.28577	Phosphate transport system permease protein PstC
B77	CTGGGCCTGACATGCCACCT	1066151	pyrDb	HSISS4_00974	1.12504	Dihydroorotate dehydrogenase, catalytic subunit
W160	CTAAGCAATCCCAACTGATG	1072201		HSISS4_00979	-4.40621	hypothetical protein (membrane-anchored)
B20	NNCCACTACTCTCNNNANCT	1102426		HSISS4_01010	0.699538	Phenazine biosynthesis protein PhfZ-like
B21	NNCCACTACNCNCNNAANCT	1102426		HSISS4_01010	0.798527	Phenazine biosynthesis protein PhfZ-like
B85	TGCCTTTACCAATATCAGAA	1150584	glmS	HSISS4_01060	0.800858	Glucosamine--fructose-6-phosphate aminotransferase isomerizing
B51	TACCTTCTGCATTTTGGTCA	1180889		HSISS4_01089	0.574921	Nucleoside-binding protein
B110	GCAAATGCTTCTTGGTTTTC	1192996	pgmA	HSISS4_01102	1.13936	Phosphoglucomutase
B96	AGGTTGAGGTAAGAACCATC	1193110	pgmA	HSISS4_01102	0.574092	Phosphoglucomutase
B90	AGCTCCGTCAACACCTGAAA	1193549	pgmA	HSISS4_01102	1.21388	Phosphoglucomutase
B119	TTACCGTAGGCTTCTAAATG	1205530	dltB	HSISS4_01110	1.16578	D-alanyl transfer protein DltB
B43	AAATAGAAATGCGTAATTTC	1206303	dltA	HSISS4_01111	0.8368	D-alanine--poly(phosphoribitol) ligase subunit 1
B91	TACTGACAAGTCAAATGAAT	1206506	dltA	HSISS4_01111	0.50932	D-alanine--poly(phosphoribitol) ligase subunit 1
W87	ATACATATTTTAGAGGAGAC	1219572	Ptdk	HSISS4_01124	-1.06382	Thimydine kinase
B92	ACCTTCAGCAGTTTCACGGA	1263748	sdaA	HSISS4_01162	1.12667	L-serine dehydratase, alpha subunit
B93	ACCTTCANCAGTTTCACGGA	1263748	sdaA	HSISS4_01162	1.39782	L-serine dehydratase, alpha subunit
B23	TTGGATGATTTACGATAGNT	1324714		HSISS4_00001	0.598426	Intergenic region
B105	ATCTTGAAATTGTGGTTGGA	1334314		HSISS4_01230	1.80275	putative histidine kinase "hk13"
W167	GGGAATGTTGCTTCTTCACC	1342157	lacZ	HSISS4_01237	0.211556	Beta-galactosidase
W146	TGTACCGTGTGTTTCAAGGT	1342933	lacZ	HSISS4_01237	0.462585	Beta-galactosidase
W153	TGTACCGTGTGTTTCAAGGT	1342933	lacZ	HSISS4_01237	0.239837	Beta-galactosidase
W147	GTATTAACGCTAACAATCTT	1344098	lacZ	HSISS4_01237	0.207413	Beta-galactosidase
B4	TCAAAGTCAGTTGTCACACA	1351583	galR	HSISS4_01243	0.679239	Galactose operon repressor, GalR-LacI family of transcriptional regulators
B101	CAGTATCCTTGTCATAGAAT	1415879		HSISS4_01284	1.03584	Choline binding protein A
B103	GTGTCGTAGTCTTTACCAAC	1462151		HSISS4_01307	0.954545	hypothetical protein
B5	GGCCACCCAAGACTGGATTT	1474110		HSISS4_01316	0.71046	Accessory secretory protein Asp3
B22	GCCGGCACAGATAGTTGGAA	1532600		HSISS4_01339	0.681908	Glycogen debranching enzyme/Pullulanase
B12	GGTCAAGACAAAGTCACTCT	1541632		HSISS4_01346	1.0845	Transporter associated with VraSR
B66	TCAACACTTGTACCAGCTTG	1543025	pknB/StkP	HSISS4_01348	1.08889	Serine/threonine protein kinase PrkC, regulator of stationary phase
B58	TCAGGCATGGTAACTATCTT	1543196	pknB/StkP	HSISS4_01348	1.15784	Serine/threonine protein kinase PrkC, regulator of stationary phase
B36	TTGGCATCGCGTCGATGACT	1543895	pknB/StkP	HSISS4_01348	0.720108	Serine/threonine protein kinase PrkC, regulator of stationary phase
B74	GCAAACTCGTTACCAAGTCA	1543920	pknB/StkP	HSISS4_01348	1.22102	Serine/threonine protein kinase PrkC, regulator of stationary phase
B54	ATAACGATTTTCTAGTTTTT	1543963	pknB/StkP	HSISS4_01348	1.02727	Serine/threonine protein kinase PrkC, regulator of stationary phase
B57	TTAGATCCACGAGCCTGCTC	1544177	pknB/StkP	HSISS4_01348	0.958577	Serine/threonine protein kinase PrkC, regulator of stationary phase
B49	ACTCCATCACCAAGAACTGC	1544466	pknB/StkP	HSISS4_01348	1.09371	Serine/threonine protein kinase PrkC, regulator of stationary phase
B50	ACTCCATCACCAAGAACTGC	1544466	pknB/StkP	HSISS4_01348	0.891899	Serine/threonine protein kinase PrkC, regulator of stationary phase
W17	ACAAGAGTGACTTGGTGTAA	1556824	amiF1	HSISS4_01361	-2.40145	Oligopeptide transport ATP-binding protein OppF
W28	ACAAGTCGTGAGCGATAAAG	1556944	amiF1	HSISS4_01361	-3.12304	Oligopeptide transport ATP-binding protein OppF
W134	TCTTAAGCAAGTTCAAAACT	1556995	amiF1	HSISS4_01361	-1.73602	Oligopeptide transport ATP-binding protein OppF
W36	GTGCAAATCCCATATTAGCA	1557602	amiE	HSISS4_01362	-2.44454	Oligopeptide transport ATP-binding protein OppD
W111	ATAGTCTGAACGCAAGGCAA	1557762	amiE	HSISS4_01362	-1.56392	Oligopeptide transport ATP-binding protein OppD
W142	TAAAGTGATGGTGGTGTCCC	1557805	amiE	HSISS4_01362	-3.03853	Oligopeptide transport ATP-binding protein OppD
W37	ATCCCACCAGAGTATTGGAA	1558165	amiE	HSISS4_01362	-3.54571	Oligopeptide transport ATP-binding protein OppD
W156	GGCCATTTTTTTAGCTTCTT	1558245	amiE	HSISS4_01362	0.295762	Oligopeptide transport ATP-binding protein OppD
W105	AGCAAGGGAAACGAGAATCA	1558722	amiD	HSISS4_01363	-1.43746	Oligopeptide transport system permease protein OppC
W24	AGCAAGGGAAACGAGAATCA	1558722	amiD	HSISS4_01363	-1.1612	Oligopeptide transport system permease protein OppC
W19	AGTCACCCGCACCCAAGATA	1560019	amiC	HSISS4_01364	-2.21387	Oligopeptide transport system permease protein OppB
W57	AGTCACCCGCACCCAAGATA	1560019	amiC	HSISS4_01364	-1.31293	Oligopeptide transport system permease protein OppB
W39	AATGATATAAACCAAGGCGA	1560080	amiC	HSISS4_01364	-3.41345	Oligopeptide transport system permease protein OppB
W141	CGTGCCATGTATGATCCCAA	1560168	amiC	HSISS4_01364	-1.80615	Oligopeptide transport system permease protein OppB
W40	CAAACCAATCAAACCAGCAA	1560215	amiC	HSISS4_01364	-2.98526	Oligopeptide transport system permease protein OppB
W100	GACTCTTAGTAGCTGTGTAA	1560271	amiC	HSISS4_01364	-1.09199	Oligopeptide transport system permease protein OppB
W152	CNAAGTTTTGGTGAACAAAT	1560496	amiC	HSISS4_01364	-0.827149	Oligopeptide transport system permease protein OppB
W70	CAAAGTTTTGGTGAACAAAT	1560496	amiC	HSISS4_01364	-0.992217	Oligopeptide transport system permease protein OppB
W10	TGAGAGTAAGCACCTGAGAA	1561305	amiA3A	HSISS4_01365	-1.27122	Oligopeptide ABC transporter, periplasmic oligopeptide-binding protein OppA
W138	GGTGTCAAACGAGCTACCAT	1561326	amiA3A	HSISS4_01365	-1.72774	Oligopeptide ABC transporter, periplasmic oligopeptide-binding protein OppA
W11	ATGTATGGTTGTAAGANTGA	1562167	amiA3A	HSISS4_01365	-2.21387	Oligopeptide ABC transporter, periplasmic oligopeptide-binding protein OppA
W155	AANTNCNAACAAGCGANTCN	1562326	amiA3A	HSISS4_01365	-1.26907	Oligopeptide ABC transporter, periplasmic oligopeptide-binding protein OppA
W47	TGAGCTGCGGCAGCATTGTT	1563652	amiA3B	HSISS4_01366	-2.87036	Oligopeptide ABC transporter, periplasmic oligopeptide-binding protein OppA
B69	TAGGTGTTGCTTTCGCATAA	1584310	rgpX3	HSISS4_01386	1.43691	Heteropolysaccharide repeat unit export protein
W43	TCAGCGATTNGCTCAGGTGT	1590605	rpoD	HSISS4_01393	-2.77341	RNA polymerase sigma factor RpoD
B68	AGAATCTTTGAATTCAAATG	1603163	gnlP	HSISS4_01405	0.864128	Glutamine ABC transporter/ glutamine-binding permease GlnP
B138	TGAGTCCATTGAGATAGTGT	1603883	gnlP	HSISS4_01405	0.511337	Glutamine ABC transporter/ glutamine-binding permease GlnP
B78	TTGGATAGCATATAGAAGAA	1604354	gnlP	HSISS4_01405	0.926448	Glutamine ABC transporter/ glutamine-binding permease GlnP
B135	GAACGTCTCCNACCATTTCA	1605767	gnlQ	HSISS4_01406	0.348541	Glutamine transport ATP-binding protein GlnQ
B81	AAGTAATGTAGCGCTTATTG	1621626		HSISS4_01426	0.974213	Acetyltransferase
B104	CAATCTATGGTAGAATGTAA	1661907	PmurZ	HSISS4_01465	1.41235	UDP-N-acetylglucosamine 1-carboxyvyniltransferase
W163	TACGGTGAACGTAGCTTTCT	1668561	rheA	HSISS4_01472	-0.480432	Cold-shock DEAD-box protein A
B125	AACAAGGAGTTGCACGGTAA	1697385			2.28413	large intergenic region
B6	GGCACGTGCCACTGCTTCAA	1720143	clpL	HSISS4_01523	0.7573	putative ATP-dependent Clp proteinase (ATP-binding subunit)
B95	GTGTGCTTCCGATTTGAGGA	1726795		HSISS4_01531	0.79113	RNA binding protein
W98	GAATCTGCATTCCTACCTCT	1766071	dinP	HSISS4_01570	-1.04875	DNA polymerase IV
W38	TCACGGGCTGGGTTAAGAGC	1774694	gla	HSISS4_01579	-3.22698	Aquaporin (Major Intrinsic Protein Family)
W110	TCTTGTGCTGAAGATGGTGA	1796901		HSISS4_01601	-1.96455	hypothetical protein
B45	AACCTTCCAAACATCCACGG	1840898	scrK	HSISS4_01640	0.972548	Fructokinase
B55	AAAGGAGATAGCTTTACCTA	1841447	PscrK	HSISS4_01640	1.08481	Fructokinase
B136	TCTAAATGAGACCTTGTTTA	1841522	PscrK	HSISS4_01640	0.544569	Fructokinase
B141	TCTAAATGAGACCTTGTTTA	1841522	PscrK		0.678653	Fructokinase
B87	AAGCTCCGTACTCACGCATA	1848791	pepP	HSISS4_01648	1.08927	Aminopeptidase YpdF (MP-, MA-, MS-, AP-, NP- specific)
B88	AAGCTCCGTACTCACGCATA	1848791	pepP	HSISS4_01648	1.10092	Aminopeptidase YpdF (MP-, MA-, MS-, AP-, NP- specific)
W148	GGCGTAATTTGTACGGTCAA	1931891	amiA3C	HSISS4_01721	-0.201759	Oligopeptide ABC transporter, periplasmic oligopeptide-binding protein OppA
W9	TACTGGAATTCAAAATTGAC	1932393	amiA3C	HSISS4_01721	-2.40145	Oligopeptide ABC transporter, periplasmic oligopeptide-binding protein OppA
W166	AGTCCTTGTTGGCACCTGAA	1932481	amiA3C	HSISS4_01721	-1.02262	Oligopeptide ABC transporter, periplasmic oligopeptide-binding protein OppA
W151	GAAACATAGTCTAGGGTTGC	1932795	amiA3C	HSISS4_01721	-0.115939	Oligopeptide ABC transporter, periplasmic oligopeptide-binding protein OppA
W137	ACGACGTCCATTATCGATAA	1969147	rpoC	HSISS4_01769	-2.15776	DNA-directed RNA polymerase beta' subunit
W90	ACGACGTCCATTATCGATAA	1969147	rpoC	HSISS4_01769	-0.994966	DNA-directed RNA polymerase beta' subunit
W158	TTGTCATAACACGCTGAACT	1998444	scrA1	HSISS4_01786	0.0622614	PTS system, trehalose-specific IIB/C/A component
B100	TAGGAAACTCACCATAAAGC	2023765		HSISS4_01826	0.438024	Acyltransferase family
B52	TAGGAAACTCACCATAAAGC	2023765		HSISS4_01826	0.993461	Acyltransferase family
B19	GCTGGNGTGACAGAAAAAAA	2028853	cshA	HSISS4_01831	0.563472	Chromosome segregation helicase
B80	NNNNATGATTTNTTNCNTCT	2060756		HSISS4_01867	1.01714	Transcriptional regulator, PadR family
B62	AGTGTTGCACGTAGTTGATG	2072172	gidA	HSISS4_01879	0.792313	tRNA uridine 5-carboxymethylaminomethyl modification enzyme GidA
B73	GCCGCGGTGAATACGTTCCC	16324 65334 123478 333151	rRNA		0.620807
W159	AGCCCTACTCAACTGTGCGG	816102 1092326 1258136			-0.460149	Intergenic region
B61	GCACAAGCAAGGGTGTGTTC	900156 904753		HSISS4_00828 HSISS4_00833	1.25519	Glutamate transport permease protein
B72	ACCACGAATGATTTCCGCCA			HSISS4_00828	0.790812	Glutamate transport permease protein
