## Supplemental Table S6 for "A genome-wide CRISPRi screen reveals a StkP-mediated connection between cell-wall integrity and competence in *Streptococcus salivarius*"

### Sheet: Feuil1
Locus_tag	Gene_symbol	Product_Description	COG_Assignation	count	total_library_guides	count_normalized	log2_FC_lux_mean
HSISS4_00979		hypothetical protein (membrane-anchored)	Function unknown	1	66	0.0151515	-4.40621
HSISS4_00102	PcomX	Competence specific sigma factor ComX	Competence regulation	3	8	0.375	-3.95541
HSISS4_00217	comR	Pheromone-responsive transcriptional regulator ComR	Competence regulation	1	18	0.0555556	-3.57394
HSISS4_01579	gla	Aquaporin (Major Intrinsic Protein Family)	Carbohydrate transport and metabolism	1	30	0.0333333	-3.22698
HSISS4_01366	amiA3B	Oligopeptide ABC transporter, periplasmic oligopeptide-binding protein OppA	Amino acid transport and metabolism	1	66	0.0151515	-2.87036
HSISS4_01393	rpoD	RNA polymerase sigma factor RpoD	Transcription	1	41	0.0243902	-2.77341
HSISS4_01361	amiF1	Oligopeptide transport ATP-binding protein OppF	Amino acid transport and metabolism	3	43	0.0697674	-2.42017
HSISS4_00917		Pullulanase	Carbohydrate transport and metabolism	2	155	0.0129032	-2.08993
HSISS4_01362	amiE	Oligopeptide transport ATP-binding protein OppD	Amino acid transport and metabolism	5	49	0.102041	-2.05939
HSISS4_01601		hypothetical protein	Function unknown	1	21	0.047619	-1.96455
HSISS4_01364	amiC	Oligopeptide transport system permease protein OppB	Amino acid transport and metabolism	8	62	0.129032	-1.83038
HSISS4_00284	clpP	ATP-dependent Clp protease proteolytic subunit	Posttranslational modification, protein turnover, chaperones	1	12	0.0833333	-1.70352
HSISS4_01365	amiA3A	Oligopeptide ABC transporter, periplasmic oligopeptide-binding protein OppA	Amino acid transport and metabolism	4	51	0.0784314	-1.62048
HSISS4_00070		hypothetical protein	Function unknown	1	39	0.025641	-1.60528
HSISS4_01363	amiD	Oligopeptide transport system permease protein OppC	Amino acid transport and metabolism	2	30	0.0666667	-1.29933
HSISS4_00209	scpB	Segregation and condensation protein B	Transcription	1	13	0.0769231	-1.14953
HSISS4_01124	Ptdk	Thimydine kinase	Nucleotide transport and metabolism	1	22	0.0454545	-1.06382
HSISS4_01570	dinP	DNA polymerase IV	Replication, recombination and repair	1	48	0.0208333	-1.04875
HSISS4_00200	lysA	Diaminopimelate decarboxylase	Amino acid transport and metabolism	1	41	0.0243902	-1.01107
HSISS4_01769	rpoC	DNA-directed RNA polymerase beta subunit	Transcription	1	154	0.00649351	-0.994966
HSISS4_00915		hypothetical protein (GBS BSP-like repeat containing protein, involved in peptidoglycan synthesis)	Cell wall/membrane/envelope biogenesis	1	102	0.00980392	-0.954119
HSISS4_01721	amiA3C	Oligopeptide ABC transporter, periplasmic oligopeptide-binding protein OppA	Amino acid transport and metabolism	4	51	0.0784314	-0.935441
HSISS4_00030	purD	Phosphoribosylamine--glycine ligase	Nucleotide transport and metabolism	2	48	0.0416667	-0.762476
HSISS4_00261	manL2	PTS system, mannose-specific IIA component/PTS system, mannose-specific IIB component	Carbohydrate transport and metabolism	1	41	0.0243902	-0.634654
HSISS4_01472	rheA	Cold-shock DEAD-box protein A	Replication, recombination and repair	1	87	0.0114943	-0.480432
HSISS4_00520		Mutator mutT protein (7,8-dihydro-8-oxoguanine-triphosphatase)	Defense mechanisms	1	19	0.0526316	-0.0684452
HSISS4_00735	aspC2A	Histidinol-phosphate aminotransferase	Amino acid transport and metabolism	1	44	0.0227273	-0.00834049
HSISS4_01786	scrA1	PTS system, trehalose-specific IIB/C/A component	Carbohydrate transport and metabolism	1	60	0.0166667	0.0622614
HSISS4_00318	accD	Acetyl-coenzyme A carboxyl transferase beta chain	Lipid transport and metabolism	1	28	0.0357143	0.163914
HSISS4_00645		Transcriptional regulator	Translation, ribosomal structure and biogenesis	1	26	0.0384615	0.17738
HSISS4_00936	pstB1	Phosphate transport ATP-binding protein PstB	Inorganic ion transport and metabolism	3	29	0.103448	0.195488
HSISS4_01237	lacZ	Beta-galactosidase	Carbohydrate transport and metabolism	4	76	0.0526316	0.280348
HSISS4_01406	gnlQ	Glutamine transport ATP-binding protein GlnQ	Amino acid transport and metabolism	1	33	0.030303	0.348541
HSISS4_00400	atpB	ATP synthase F0 sector subunit a	Energy production and conversion	1	30	0.0333333	0.382017
HSISS4_00837	vicK	Two-component sensor kinase SA14-24	Signal transduction mechanisms	1	46	0.0217391	0.384904
HSISS4_00308	fabH	3-oxoacyl-acyl-carrier-protein synthase, KASIII	Lipid transport and metabolism	1	31	0.0322581	0.389724
HSISS4_00043	mutL	DNA mismatch repair protein MutL	Replication, recombination and repair	1	94	0.0106383	0.432482
HSISS4_00310	fabK	Enoyl-acyl-carrier protein reductase FMN	General function prediction only	1	28	0.0357143	0.433836
HSISS4_00898		Permease	General function prediction only	2	38	0.0526316	0.441495
HSISS4_00061	clpC	ATP-dependent Clp protease ATP-binding subunit ClpA	Posttranslational modification, protein turnover, chaperones	1	82	0.0121951	0.473472
HSISS4_00805		hypothetical protein	Function unknown	1	20	0.05	0.482282
HSISS4_00267		Cell envelope-associated transcriptional attenuator LytR-CpsA-Psr, subfamily F2	Cell wall/membrane/envelope biogenesis	2	33	0.0606061	0.492811
HSISS4_00662		Hemolysin-type calcium-binding region	Cell cycle control, cell division, chromosome partitioning	1	123	0.00813008	0.524076
HSISS4_01831	cshA	Chromosome segregation helicase	Replication, recombination and repair	1	40	0.025	0.563472
HSISS4_01089		Nucleoside-binding protein	Cell wall/membrane/envelope biogenesis	1	16	0.0625	0.574921
HSISS4_00477	PlivG2	ABC-type multidrug transport transport system, ATPase component	Defense mechanisms	1	18	0.0555556	0.601162
HSISS4_00256	manM1	PTS system, mannose-specific IIC component	Carbohydrate transport and metabolism	9	52	0.173077	0.656456
HSISS4_00257	manL1	PTS system, mannose-specific IIA component/PTS system, mannose-specific IIB component	Carbohydrate transport and metabolism	11	32	0.34375	0.658613
HSISS4_01111	dltA	D-alanine--poly(phosphoribitol) ligase subunit 1	Secondary metabolites biosynthesis, transport and catabolism	2	55	0.0363636	0.67306
HSISS4_01243	galR	Galactose operon repressor, GalR-LacI family of transcriptional regulators	Transcription	1	40	0.025	0.679239
HSISS4_01339		Glycogen debranching enzyme/Pullulanase	Carbohydrate transport and metabolism	1	87	0.0114943	0.681908
HSISS4_00847		Epoxyqueuosine (oQ) reductase QueG	Translation, ribosomal structure and biogenesis	1	54	0.0185185	0.685693
HSISS4_00255	manN1	PTS system, mannose-specific IID component	Carbohydrate transport and metabolism	7	37	0.189189	0.70207
HSISS4_01316		Accessory secretory protein Asp3	Intracellular trafficking, secretion, and vesicular transport	1	23	0.0434783	0.71046
HSISS4_01826		Acyltransferase family	Cell wall/membrane/envelope biogenesis	2	55	0.0363636	0.715742
HSISS4_00051	pepS	Aminopeptidase S (Leu, Val, Phe, Tyr preference)	Amino acid transport and metabolism	1	47	0.0212766	0.726645
HSISS4_01010		Phenazine biosynthesis protein PhfZ-like	General function prediction only	2	16	0.125	0.749033
HSISS4_00024	purF	Amidophosphoribosyltransferase	Nucleotide transport and metabolism	1	57	0.0175439	0.755273
HSISS4_01523	clpL	putative ATP-dependent Clp proteinase (ATP-binding subunit)	Posttranslational modification, protein turnover, chaperones	1	78	0.0128205	0.7573
HSISS4_00080	trxA1A	Thioredoxin	Posttranslational modification, protein turnover, chaperones	1	8	0.125	0.757804
HSISS4_01405	gnlP	Glutamine ABC transporter/ glutamine-binding permease GlnP	Amino acid transport and metabolism	3	72	0.0416667	0.767304
HSISS4_01531		RNA binding protein	Translation, ribosomal structure and biogenesis	1	12	0.0833333	0.79113
HSISS4_01879	gidA	tRNA uridine 5-carboxymethylaminomethyl modification enzyme GidA	Translation, ribosomal structure and biogenesis	1	62	0.016129	0.792313
HSISS4_01060	glmS	Glucosamine--fructose-6-phosphate aminotransferase isomerizing	Cell wall/membrane/envelope biogenesis	1	46	0.0217391	0.800858
HSISS4_00190	murC	UDP-N-acetylmuramate--alanine ligase	Cell wall/membrane/envelope biogenesis	2	49	0.0408163	0.81372
HSISS4_00409	tpiA	Triosephosphate isomerase	Carbohydrate transport and metabolism	1	13	0.0769231	0.845228
HSISS4_00330		Lipopolysaccharide biosynthesis protein	Cell wall/membrane/envelope biogenesis	2	54	0.037037	0.845563
HSISS4_00481	gcaD	N-acetylglucosamine-1-phosphate uridyltransferase/Glucosamine-1-phosphate N-acetyltransferase	Cell wall/membrane/envelope biogenesis	1	45	0.0222222	0.857603
HSISS4_01640	PscrK	Fructokinase	Transcription, Carbohydrate transport and metabolism	3	31	0.0967742	0.86731
HSISS4_00614		hypothetical protein (DUF2140)	Function unknown	1	33	0.030303	0.921137
HSISS4_00044		hypothetical protein	Function unknown	1	4	0.25	0.95215
HSISS4_01307		hypothetical protein	Function unknown	1	29	0.0344828	0.954545
HSISS4_01426		Acetyltransferase	Translation, ribosomal structure and biogenesis	1	15	0.0666667	0.974213
HSISS4_01102	pgmA	Phosphoglucomutase	Carbohydrate transport and metabolism	3	64	0.046875	0.975777
HSISS4_00385	argJ	Glutamate N-acetyltransferase/N-acetylglutamate synthase	Amino acid transport and metabolism	1	45	0.0222222	0.980547
HSISS4_01867		Transcriptional regulator, PadR family	Transcription	1	12	0.0833333	1.01714
HSISS4_01348	stkP	Serine/threonine protein kinase PrkC, regulator of stationary phase	Signal transduction mechanisms	8	80	0.1	1.01992
HSISS4_01284		Choline binding protein A	Carbohydrate transport and metabolism	1	86	0.0116279	1.03584
HSISS4_01346		Transporter associated with VraSR	Function unknown	1	28	0.0357143	1.0845
HSISS4_01648	pepF	Aminopeptidase YpdF (MP-, MA-, MS-, AP-, NP- specific)	Amino acid transport and metabolism	2	33	0.0606061	1.09509
HSISS4_00833		Glutamate transport permease protein	Amino acid transport and metabolism	1	22	0.0454545	1.10248
HSISS4_00974	pyrDb	Dihydroorotate dehydrogenase, catalytic subunit	Nucleotide transport and metabolism	1	63	0.015873	1.12504
HSISS4_01110	dltB	D-alanyl transfer protein DltB	Cell wall/membrane/envelope biogenesis	1	43	0.0232558	1.16578
HSISS4_00832		Glutamate transport membrane-spanning protein	Amino acid transport and metabolism	1	29	0.0344828	1.25519
HSISS4_01162	sdaA	L-serine dehydratase, alpha subunit	Amino acid transport and metabolism	2	44	0.0454545	1.26225
HSISS4_00717		GtrA family protein	Lipid transport and metabolism	1	18	0.0555556	1.27672
HSISS4_00938	pstC1	Phosphate transport system permease protein PstC	Inorganic ion transport and metabolism	1	40	0.025	1.28577
HSISS4_00287	livJ	High-affinity leucine-specific transport system, periplasmic binding protein LivK	Amino acid transport and metabolism	1	30	0.0333333	1.3815
HSISS4_01465	PmurZ	UDP-N-acetylglucosamine 1-carboxyvyniltransferase	Cell wall/membrane/envelope biogenesis	1	33	0.030303	1.41235
HSISS4_01386	rgpX3	Heteropolysaccharide repeat unit export protein	Cell wall/membrane/envelope biogenesis	1	24	0.0416667	1.43691
HSISS4_00358	pcsB2	GBS surface immunogenic protein	Cell wall/membrane/envelope biogenesis	1	44	0.0227273	1.47731
HSISS4_00020	plsX	Phosphate:acyl-ACP acyltransferase PlsX	Lipid transport and metabolism	3	27	0.111111	1.52433
HSISS4_00269	nusA	Transcription termination protein NusA	Transcription	1	33	0.030303	1.65794
HSISS4_00097	dnaK1	Chaperone protein DnaK	Posttranslational modification, protein turnover, chaperones	1	52	0.0192308	1.76654
HSISS4_01230		putative histidine kinase "hk13"	Signal transduction mechanisms	1	35	0.0285714	1.80275
HSISS4_00272	infB	Translation initiation factor 2	Translation, ribosomal structure and biogenesis	1	107	0.00934579	2.14128
HSISS4_00750		Choline binding protein A	Carbohydrate transport and metabolism	1	133	0.0075188	2.53474
IG2	ig2		Intergenic region	1	0.04	1.17745	Intergenic region
IG3	ig3		Intergenic region	1	0.0666667	0.545541	Intergenic region
IG4	ig4		Intergenic region	1	0.0151515	2.28413	large intergenic region
IG1	ig1		Intergenic region	1	0.0147059	0.815103	large intergenic region
IG6	ig6		Intergenic region	1	0.0333333	0.50551	large intergenic region
IG5	ig5		Intergenic region	1	0.0192308	0.308325	large intergenic region
